# Cerebrovascular damage caused by the gut microbe/host co-metabolite *p*-cresol sulfate is prevented by blockade of the EGF receptor

**DOI:** 10.1101/2022.11.12.516113

**Authors:** Sita N. Shah, Tobias B-A. Knausenberger, Matthew G. Pontifex, Emily Connell, Gwénaëlle Le Gall, Tom A. J. Hardy, David W. Randall, Kieran McCafferty, Muhammad M. Yaqoob, Egle Solito, Michael Müller, Andrew V. Stachulski, Robert C. Glen, David Vauzour, Lesley Hoyles, Simon McArthur

**Affiliations:** Blizard Institute, Faculty of Medicine & Dentistry, Queen Mary, University of London, 4, Newark Street, London, UK; Norwich Medical School, Biomedical Research Centre, University of East Anglia, Norwich, UK; Department of Renal Medicine and Transplantation, Royal London Hospital, Barts Health NHS Trust, London, UK; William Harvey Research Institute, Faculty of Medicine & Dentistry, Queen Mary, University of London, John Vane Science Centre, Charterhouse Square, London, UK; Dipartimento di Medicina Molecolare e Biotecnologie Mediche, Università degli Studi di Napoli Federico II, Naples, Italy; Robert Robinson Laboratories, Department of Chemistry, University of Liverpool, Liverpool, UK; Faculty of Medicine, Department of Metabolism, Digestion and Reproduction, Imperial College London, London, UK; Centre for Molecular Informatics, Department of Chemistry, University of Cambridge, Cambridge, UK; Department of Biosciences, School of Science and Technology, Nottingham Trent University, Clifton, Nottingham, UK; Institute of Dentistry, Faculty of Medicine & Dentistry, Queen Mary, University of London, Blizard Institute, 4, Newark Street, London, UK

**Keywords:** Blood-brain barrier, *p*-cresol sulfate, cerebrovascular disease, chronic kidney disease, gut microbiota

## Abstract

Circulating levels of the gut microbe/host co-metabolite p-cresol sulfate (pCS) correlate with cerebrovascular event risk in individuals with chronic kidney disease, but whether this relationship is mechanistic is unclear. We hypothesised that pCS would impair function of the blood-brain barrier (BBB), the primary brain-vasculature interface. We report that pCS exposure impairs BBB integrity in human cells *in vitro* and both acutely and chronically in mice, enhancing tracer extravasation, disrupting barrier-regulating tight junction components and ultimately affecting whole-brain transcriptomic activity. *In vitro* and *in vivo* mechanistic studies showed that pCS activated epidermal growth factor receptor (EGFR) signalling, resulting in matrix metalloproteinase mobilisation and BBB damage. Furthermore, blockade of EGFR prevented the permeabilising effects of serum from haemodialysis patients upon cerebromicrovascular endothelia *in vitro*. Our results define a pathway linking the co-metabolite pCS with BBB damage and suggest targeting the EGFR may mitigate against cerebrovascular damage in CKD.

---

Communication between the commensal microbiota and host systems is implicated in many areas of health and disease^1^, with substantial evidence highlighting gut microbes as modifiers of CNS function^2^, but far less known about how these links are mediated^3^. Microbial modulation of afferent neural^4^, immune^5^ and neuroendocrine^6^ activity has been described, but perhaps the least well characterised route of gut-brain communication is direct exposure to the myriad microbe-derived metabolites present in the circulation^7^. We and others have recently shown gut microbe-derived circulating metabolites (e.g. short-chain fatty acids^8,9^ and methylamines^10^) to target the blood-brain barrier (BBB), but the impact of other gut microbial metabolites upon the brain vasculature, and their roles in health and disease, are largely unexplored.

One important microbe-derived metabolite given its links with kidney dysfunction is *p*-cresol, produced by fermentation of tyrosine and phenylalanine in the colon, particularly by *Coriobacteriaceae* or *Clostridium* species^11,12^. Luminal *p*-cresol undergoes extensive conjugation in both enterocytes^13^ and the liver^14^, such that it is found almost exclusively as *p*- cresol sulfate (pCS, ∼90 % in humans) and *p*-cresol glucuronide (pCG) in the systemic circulation^15^. Normally, these molecules are efficiently cleared by the kidneys with an effective plasma half-life of ∼30 min in rodents^16^. However, due to its high binding affinity to albumin, pCS accumulates within the plasma of individuals with compromised renal function^17^ and is poorly removed by haemodialysis^18^, a feature of significance given that increased plasma concentrations of pCS predict mortality in individuals with chronic kidney disease (CKD)^19,20^.

CKD is a complex disorder affecting many aspects of physiology, but is notably associated with significant neurological and cerebrovascular complications^21^. Patients with CKD are at an increased risk of both ischaemic and haemorrhagic stroke, even after correcting for coincident vascular risk factors^22^, and tend to have worse functional outcomes post-infarct^23^, a major unmet clinical need^24^. Moreover, CKD is associated with both enhanced BBB permeability^25^ and the presence of microbleeds^26^, suggesting the cerebral vasculature is directly damaged in the condition.

These links between CKD and cerebrovascular disease, alongside reports from clinical studies associating plasma pCS and stroke risk^27^ and experimental work showing pCS to induce dermal microvascular leakage^28^ and aortic oxidative damage and remodelling^28,29^, led us to hypothesise that this gut microbe-host co-metabolite directly damages the cerebral vasculature, impairing BBB function and contributing to the neurological consequences of CKD. Here, we report a clear deleterious effect of pCS upon BBB integrity, mediated through stimulation of the epidermal growth factor receptor (EGFR) and ensuing matrix metalloproteinases (MMPs) activation. Moreover, we show antagonism of the EGFR to prevent the BBB-permeabilising actions of serum from CKD patients, offering a potential new pathway to protect against uraemia-associated cerebrovascular damage linked to the actions of the gut microbiota.
