## Extended data table 3 for "Cerebrovascular damage caused by the gut microbe/host co-metabolite *p*-cresol sulfate is prevented by blockade of the EGF receptor"

### Sheet: Supplementary Table 3
Extended data table 3: Summary network statistics for transcriptomic data mapped to KEGG pathways
Symbol	Entrez ID	Degree	Closeness	Betweenness	Eigen value
Prkacb	18749	5	0.0625	0	0.206156
Homer1	26556	4	1	0	1
Grm5	108071	4	1	5	0.771925
Calm1	12313	3	0.142857	2	0.26574
Calm3	12315	3	0.142857	2	0.26574
Ppp3cb	19056	3	0.333333	3	0.367794
Ppp3r1	19058	3	0.333333	3	0.367794
Tardbp	230908	3	0.333333	0	0.0435655
Ndufa4	17992	2	NA	0	0.0704661
Prnp	19122	2	0.5	0	0.00412596
Psmb4	19172	2	NA	0	0.0134575
Mapk1	26413	2	NA	0	0
Ndufa7	66416	2	NA	0	0.0704661
Gnb1	14688	1	1	0	0
Gria2	14800	1	NA	0	0.0581728
Prkcb	18751	1	1	0	0
Psmc6	67089	1	NA	0	0.00116426
Apc	11789	0	NA	0	0
Atp5b	11947	0	NA	0	0
Cdc42	12540	0	NA	0	0
Cox6c	12864	0	NA	0	0
Eef2	13629	0	NA	0	0
Gabra1	14394	0	NA	0	0
Gabrb2	14401	0	NA	0	0
Gabrg2	14406	0	NA	0	0
Gls	14660	0	NA	0	0
Hspa8	15481	0	NA	0	0
COX1	17708	0	NA	0	0
Myc	17869	0	NA	0	0
Nefm	18040	0	NA	0	0
Rbl2	19651	0	NA	0	0
Rheb	19744	0	NA	0	0
Rpl19	19921	0	NA	0	0
Rps4x	20102	0	NA	0	0
Rps7	20115	0	NA	0	0
Rtn3	20168	0	NA	0	0
Slc1a2	20511	0	NA	0	0
Atp5o	28080	0	NA	0	0
Pfkp	56421	0	NA	0	0
Rpl23	65019	0	NA	0	0
Sdha	66945	0	NA	0	0
Rpl14	67115	0	NA	0	0
Cltc	67300	0	NA	0	0
Atp2b1	67972	0	NA	0	0
Rps25	75617	0	NA	0	0
Rpl18a	76808	0	NA	0	0
Rpl31	114641	0	NA	0	0
Gucy1a2	234889	0	NA	0	0
Rpl12	269261	0	NA	0	0
Rpl17	319195	0	NA	0	0
Rpl5	100503670	0	NA	0	0
